# Multiple embryonic sources converge to form the pectoral girdle skeleton in zebrafish

**DOI:** 10.1101/2023.07.14.548949

**Authors:** Shunya Kuroda, Robert L. Lalonde, Thomas A. Mansour, Christian Mosimann, Tetsuya Nakamura

**Author notes:** Present address: Institute for Frontier Science Initiative, Kanazawa University, Kakuma-machi, Kanazawa 920-1164, Japan (Shunya Kuroda). Correspondence to: Shunya Kuroda; ORCID: 0000-0003-4820-2165; and Tetsuya Nakamura; ORCID: 0000-0003-0183-1685.

## Abstract

The morphological transformation of the pectoral/shoulder girdle is fundamental to the water-to-land transition in vertebrate evolution. Although previous studies have resolved the embryonic origins of the tetrapod shoulder girdle, those of the fish pectoral girdle remain uncharacterized, creating a gap in the understanding of girdle transformation mechanisms from fish to modern tetrapods. Here, we identified the embryonic origins of the pectoral girdle of zebrafish (*Danio rerio*), including the cleithrum as an ancestral pectoral girdle element lost in extant tetrapods. Our combinatorial approach of photoconversion and genetic cell lineage tracing mapped that cleithrum development combines three adjoining embryonic populations: cranial neural crest cells and lateral plate mesoderm-derivatives (trunk lateral plate mesoderm and cardiopharyngeal mesoderm-associated cells). The topographical position of the cleithrum at the head/trunk interface is a shared characteristic among cleithrum-bearing fish, thus its multiple embryonic origins are likely a conserved feature. Moreover, a comparison of the pectoral girdle progenitors between aquatic fish and extant amniotes suggests that cleithrum loss is associated with the disappearance of its unique developmental environment by the insertion of the neck lateral plate mesoderm into the head/trunk interface. Overall, our study establishes an embryological framework for pectoral/shoulder girdle formation and their evolutionary trajectories from their origin in water to diversification on land.
