## Supplementary file 1 for "Multiple embryonic sources converge to form the pectoral girdle skeleton in zebrafish"

### Sheet: Kaede labeling results
ID	Left (L) or Right (R)	label	observed stage	ectopic labeling?	myotome	cleithrohyoid muscle	posterior hypaxial muscle	pectral fin muscles	cleithrum	gp	gX	pharyngeal mesenchyme	sc/ed	related figure(s)	notes
221018-A2	L	dorsomedial head	72 hpf	no	0	0	0	0	0	1	0	1	0	Fig.5d
221018-B1	R	dorsomedial head	72 hpf	no	0	0	0	0	1 (anterior half)	1	partial	1	0	Fig.5c
221018-C2	R	dorsomedial head	72 hpf	yes	0	0	0	0	1	1	1*	1	1*
221102-A1	R	dorsomedial head	72 hpf	no	0	0	0	0	1 (anterior half)	partial	0	1	0
221104-F2	R	dorsomedial head	72 hpf	no	0	?	0	0	?	?	0	1	0		Fluorescence was too weak to observe cleithrum
221104-F3	R	dorsomedial head	72 hpf	no	0	0	0	0	1 (anterior half)	partial	0	1	0
221110-F1	R	dorsomedial head	72 hpf	no	0	0	0	0	1 (anterior half)	partial	0	1	0	Fig.5a, b (mirror image)
221110-G2	R	dorsomedial head	72 hpf	no	0	0	0	0	1 (anterior half)	partial	0	1	0
221108-A1	L	dorsomedial head	72 hpf	no	0	0	0	0	0	partial	0	1	0
221108-A2	L	dorsomedial head	72 hpf	no	0	0	0	0	1 (anterior half)	1	0	1	0	Fig.5e, f
221108-B1	R	dorsomedial head	72 hpf	no	0	0	0	0	1 (anterior half)	partial	0	1	0
221108-C2	L	dorsomedial head	72 hpf	yes	1*	0	0	0	1	partial	0	1	0
221122-A3	R	dorsomedial head	72 hpf	no	0	0	0	0	1 (anterior half)	1	0	1	0
221122-B1	R	dorsomedial head	72 hpf	no	0	0	0	0	1 (anterior half)	partial	0	1	0
221122-B3	L	dorsomedial head	72 hpf	no	0	0	0	0	1 (anterior half)	?	?	1	0
221004-B3	L	fin-field LPM	72 hpf	?	0	?	?	0	?	0	0	0	1		Fluorescence was too weak to observe cleithrum
221012-H3	L	fin-field LPM	72 hpf	yes	1*	0	?	0	1	0	0	0	1
221018-C3	L	fin-field LPM	72 hpf	no	0	0	0	0	1 (posterior half)	0	0	0	1	Fig.3d
221018-D2	R	fin-field LPM	72 hpf	no	0	?	0	0	0	0	0	0	1
221104-F1	L	fin-field LPM	72 hpf	no	0	0	0	0	1 (posterior half)	0	0	0	1
221110-G3	L	fin-field LPM	72 hpf	no	0	0	0	0	1 (posterior half)	0	0	0	1	Fig.3c
221110-H1	R	fin-field LPM	72 hpf	no	0	0	0	0	1 (posterior half)	0	0	0	1
221122-C1	R	fin-field LPM	72 hpf	no	0	0	0	0	1 (posterior half)	0	0	0	1	Fig.3a (mirror image), b
221122-C3	R	fin-field LPM	72 hpf	no	0	0	0	0	0	0	0	0	1
221011-B2	L	somites 1-3	72 hpf	?	1	1	?	0	?	0	?	0	0		Fluorescence was too weak to observe cleithrum
221011-B3	R	somites 1-3	72 hpf	no	1	1	0	0	0	0	0	0	0
221011-C2	L	somites 1-3	72 hpf	no	1	1	0	0	0	0	0	0	0
221011-C3	L	somites 1-3	72 hpf	no	1	1	0	0	0	0	0	0	0	Fig.2a-d
221004-A1	L	somites 2-4	72 hpf	no	1	1	1	1	0	0	0	0	0	Fig.2e, g
221004-A2	R	somites 2-4	72 hpf	no	1	1	1	1	0	0	0	0	0	Fig.2h
221004-C1	R	somites 2-4	72 hpf	no	0	1	1	1	0	0	0	0	0	Fig.2f
221004-C3	L	somites 2-4	72 hpf	?	1	1	?	1	?	0	0	0	1		Fluorescence was too weak to observe cleithrum
221018-D1	L	ventrolateral head	72 hpf	yes	0	0	0	0	0	1*	1	0	0
221018-D3	R	ventrolateral head	72 hpf	no	0	0	0	0	1	partial	1	0	0	Fig.4b, c
221019-G1	R	ventrolateral head	72 hpf	no	0	0	0	0	1	partial	1	0	1
221104-D1	R	ventrolateral head	72 hpf	no	0	0	0	0	1	partial	1	0	1	Fig.4d
221104-D2	R	ventrolateral head	72 hpf	no	0	0	0	0	1	partial	1	0	0
221110-F2	R	ventrolateral head	72 hpf	no	0	0	0	0	1	partial	1	0	0
221110-F3	L	ventrolateral head	72 hpf	yes	0	0	0	0	1	partial	1	0	1	Fig.4e
221108-A3	L	ventrolateral head	72 hpf	yes	0	0	0	0	1	1*	1	0	0
221122-A1	R	ventrolateral head	72 hpf	no	0	0	0	0	1	partial	1	0	0	Fig.4a (mirror image), f
221122-A2	L	ventrolateral head	72 hpf	no	0	0	0	0	0	0	1	0	0
